# Neonatal diabetes mutations disrupt a chromatin pioneering function that activates the human insulin gene

**DOI:** 10.1101/2020.05.31.125377

**Authors:** Ildem Akerman, Miguel Angel Maestro, Vane Grau, Javier García-Hurtado, Gerhard Mittler, Philippe Ravassard, Lorenzo Piemonti, Jorge Ferrer

## Abstract

Despite the central role of chromosomal context in gene transcription, human noncoding DNA variants are generally studied outside of their endogenous genomic location. This poses major limitations to understand the true consequences of causal regulatory variants. We focused on a cis-regulatory mutation (c.-331C>G) in the *INS* gene promoter that is recurrently mutated in unrelated patients with recessive neonatal diabetes. We created mice in which a ~3.1 kb human *INS* upstream region carrying −331C or −331G alleles replaced the orthologous mouse *Ins2* region. This human sequence drove cell-specific transcription in mice. It also recapitulated poised chromatin during pancreas development and active chromatin in differentiated β-cells. The c.-331C>G mutation, however, blocked active chromatin formation in differentiated b-cells. We further show that another neonatal diabetes gene product, GLIS3, had a singular pioneer-like ability to activate *INS* chromatin in non-pancreatic cells, which was hampered by the c.-331C>G mutation. This *in vivo* analysis of human regulatory defects, therefore, uncovered *cis* and *trans* components of a mechanism that is essential to activate the endogenous *INS* gene.
