## Supplementary Table 1 for "Neonatal diabetes mutations disrupt a chromatin pioneering function that activates the human insulin gene"

### Sheet: Peaks_IA4_hg19
Table2. Binding sites of GLIS3 in the human islets (hg19) determined by ChIP-seq
chr1	567371	567777
chr1	876731	876967
chr1	878526	878938
chr1	1243612	1243913
chr1	1310576	1311032
chr1	2394823	2395171
chr1	2403097	2403507
chr1	3692573	3692809
chr1	5464657	5465159
chr1	7729691	7729966
chr1	8042585	8042821
chr1	8086386	8086700
chr1	8230289	8230543
chr1	9406692	9406983
chr1	11004345	11004678
chr1	16050299	16050606
chr1	16058674	16058962
chr1	16481447	16481835
chr1	19680959	19681339
chr1	22739430	22739697
chr1	23695427	23695708
chr1	26086821	26087168
chr1	26137326	26137562
chr1	27480042	27480306
chr1	27717925	27718195
chr1	31329087	31329439
chr1	32757349	32757840
chr1	38274129	38274420
chr1	40626848	40627203
chr1	41157447	41158039
chr1	44030247	44030519
chr1	44749089	44749325
chr1	45956767	45957024
chr1	46598215	46598607
chr1	47898191	47898427
chr1	50489475	50489725
chr1	53387088	53387432
chr1	54603363	54603642
chr1	57286840	57287110
chr1	68150832	68151068
chr1	68696867	68697113
chr1	72748625	72748861
chr1	90460651	90460959
chr1	94057404	94057694
chr1	115323298	115323584
chr1	117363068	117363406
chr1	121353174	121353412
chr1	121353640	121353883
chr1	121484257	121485594
chr1	145039631	145040034
chr1	149035185	149035614
chr1	149871194	149871599
chr1	151882048	151882287
chr1	152025825	152026061
chr1	156822401	156822637
chr1	160001688	160002044
chr1	161284009	161284245
chr1	162530905	162531194
chr1	182602793	182603141
chr1	183604972	183605436
chr1	184005510	184005759
chr1	193028444	193028714
chr1	197871413	197871803
chr1	201139919	201140384
chr1	201366025	201366310
chr1	201682609	201683036
chr1	202026053	202026372
chr1	202076466	202076797
chr1	204282773	204283164
chr1	204296658	204296974
chr1	205719294	205719742
chr1	210033754	210034015
chr1	211307467	211307722
chr1	220906536	220906772
chr1	223254666	223254936
chr1	224691063	224691408
chr1	225117291	225117570
chr1	227015723	227015959
chr1	227127776	227128094
chr1	227953892	227954233
chr1	230240582	230240863
chr1	230871254	230871537
chr1	235667658	235668091
chr1	236470706	236470964
chr1	245397990	245398482
chr1	246729724	246729963
chr10	7562898	7563134
chr10	12110806	12111042
chr10	13628866	13629103
chr10	14920488	14920724
chr10	26047081	26047406
chr10	26335375	26335628
chr10	33624860	33625182
chr10	38776301	38776562
chr10	38881506	38881988
chr10	39112142	39112431
chr10	39121409	39121657
chr10	42396699	42397094
chr10	42399161	42399741
chr10	42404204	42404622
chr10	42527669	42528273
chr10	42529136	42530898
chr10	42531179	42532163
chr10	42532351	42532818
chr10	42536325	42536561
chr10	42537848	42538130
chr10	42797097	42797512
chr10	61939924	61940344
chr10	65225048	65225370
chr10	69645011	69645247
chr10	70011049	70011285
chr10	102672357	102672600
chr10	105668121	105668432
chr10	112219963	112220289
chr10	112678199	112678675
chr10	118764469	118764705
chr10	120578212	120578594
chr10	120840332	120840568
chr10	122216586	122216822
chr10	126107640	126107878
chr10	132889014	132889345
chr10	132924693	132924948
chr10	134266601	134266950
chr10	135207441	135207768
chr11	876689	876925
chr11	1409222	1409481
chr11	1563532	1563911
chr11	1863858	1864162
chr11	2176199	2176606
chr11	2182460	2182820
chr11	2857611	2857893
chr11	2858031	2858539
chr11	8720494	8720740
chr11	9286911	9287156
chr11	9781204	9781564
chr11	17461114	17461350
chr11	22688398	22688701
chr11	46379104	46379401
chr11	47429552	47429821
chr11	48866813	48867050
chr11	51571929	51572354
chr11	51572515	51572931
chr11	51579326	51579685
chr11	51591290	51591553
chr11	55009273	55009515
chr11	55026206	55026630
chr11	61100394	61100699
chr11	63706036	63706371
chr11	64018342	64018578
chr11	65101061	65101297
chr11	67271910	67272161
chr11	67817193	67817527
chr11	68039682	68039918
chr11	68180709	68180964
chr11	68209265	68209594
chr11	69258071	69258377
chr11	111179033	111179270
chr11	112484135	112484514
chr11	115530163	115530491
chr11	116706582	116706898
chr11	117704114	117704507
chr11	119205064	119205300
chr11	119883944	119884180
chr11	125462193	125462668
chr11	126727940	126728176
chr11	133685392	133685761
chr11	133896828	133897064
chr11	134123118	134123461
chr12	2191468	2191878
chr12	2999802	3000081
chr12	6394174	6394410
chr12	6480410	6480707
chr12	6579925	6580287
chr12	34838940	34839178
chr12	34846133	34846576
chr12	34850718	34851216
chr12	34851502	34851745
chr12	34852545	34852781
chr12	38116922	38117158
chr12	40618521	40618757
chr12	49412469	49412784
chr12	57146084	57146372
chr12	57914249	57914561
chr12	58290362	58290765
chr12	66524479	66524747
chr12	67758043	67758363
chr12	75724058	75724294
chr12	107487383	107487692
chr12	110059741	110060098
chr12	112451038	112451292
chr12	117593124	117593386
chr12	121837716	121837952
chr12	122124872	122125130
chr12	122906537	122906773
chr12	124853876	124854272
chr12	124906696	124906986
chr12	124907410	124907669
chr12	125054369	125054631
chr12	125093620	125093955
chr12	125384923	125385159
chr13	28491888	28492244
chr13	28494165	28494604
chr13	29980197	29980507
chr13	31019838	31020074
chr13	31407260	31407496
chr13	34116645	34117093
chr13	41885247	41885675
chr13	73356314	73356601
chr13	80055213	80055637
chr13	90532640	90532876
chr13	96328726	96328981
chr13	110972472	110972848
chr13	111329163	111329556
chr13	111365376	111365652
chr14	19047104	19047340
chr14	24630156	24630508
chr14	24640977	24641213
chr14	31528752	31529073
chr14	35008684	35008930
chr14	35854863	35855120
chr14	35872937	35873173
chr14	37667161	37667419
chr14	51561862	51562215
chr14	61788297	61788535
chr14	64663661	64663944
chr14	65203321	65203592
chr14	69445979	69446238
chr14	70465967	70466265
chr14	77384948	77385529
chr14	89507074	89507319
chr14	91839108	91839390
chr14	91860380	91860724
chr14	94407675	94407994
chr14	96741702	96742061
chr14	100771434	100771692
chr14	100942841	100943312
chr14	104627900	104628200
chr15	31373859	31374144
chr15	37244013	37244251
chr15	37393783	37394019
chr15	40361420	40361667
chr15	41186430	41186742
chr15	50716248	50716484
chr15	51484953	51485197
chr15	62457448	62457722
chr15	63340259	63340625
chr15	63766339	63766575
chr15	66124985	66125221
chr15	68924089	68924456
chr15	70392036	70392345
chr15	73611078	73611316
chr15	74194902	74195214
chr15	80216117	80216529
chr15	85712044	85712288
chr15	90701377	90701617
chr15	90728125	90728382
chr15	90863284	90863520
chr16	1232142	1232704
chr16	1243554	1243790
chr16	1876928	1877263
chr16	2197878	2198518
chr16	2273180	2273594
chr16	4664841	4665138
chr16	8957292	8957528
chr16	9141546	9141936
chr16	11230540	11230780
chr16	12009796	12010150
chr16	23568576	23568998
chr16	53537291	53537567
chr16	70380626	70380907
chr16	70794801	70795037
chr16	81763952	81764258
chr16	85482555	85482857
chr16	85499773	85500047
chr16	85673279	85673643
chr17	202893	203175
chr17	1587915	1588388
chr17	2300048	2300513
chr17	2747645	2748070
chr17	3862892	3863139
chr17	5968324	5968565
chr17	7531003	7531547
chr17	7589288	7589580
chr17	8042849	8043085
chr17	15902774	15903112
chr17	17343659	17344107
chr17	17781315	17781560
chr17	22020507	22020940
chr17	22260185	22260434
chr17	22262595	22262831
chr17	25680666	25680958
chr17	25798674	25798934
chr17	30810513	30810820
chr17	31325348	31325682
chr17	38804107	38804579
chr17	40064104	40064540
chr17	40976027	40976315
chr17	41158672	41158931
chr17	41466296	41466745
chr17	41771899	41772147
chr17	42072206	42072569
chr17	42264131	42264367
chr17	43225640	43225876
chr17	43324666	43324902
chr17	47793148	47793532
chr17	48128396	48128723
chr17	49008639	49008875
chr17	49027671	49027984
chr17	55888217	55888605
chr17	57500556	57500840
chr17	58603507	58603743
chr17	60856511	60856776
chr17	61627728	61627999
chr17	66201409	66201645
chr17	67530150	67530499
chr17	71258490	71258821
chr17	72764258	72764525
chr17	73780618	73781071
chr17	74705441	74705677
chr17	76899328	76899762
chr17	79058533	79058786
chr17	79648708	79649007
chr17	79678809	79679048
chr17	80342496	80342797
chr17	80709838	80710095
chr18	11857359	11857595
chr18	18517118	18517522
chr18	18517930	18518428
chr18	18518815	18519269
chr18	18519927	18520406
chr18	19180797	19181132
chr18	19252991	19253257
chr18	19562100	19562343
chr18	34273937	34274245
chr18	42358664	42359018
chr18	47807845	47808223
chr18	61034876	61035112
chr18	61637693	61637929
chr18	72369514	72369923
chr18	74110894	74111130
chr18	77439099	77439403
chr19	506749	507023
chr19	535032	535473
chr19	903259	903559
chr19	909272	909532
chr19	933139	933613
chr19	935057	935464
chr19	1248184	1248431
chr19	1354600	1354838
chr19	1857327	1857617
chr19	2169101	2169362
chr19	3336610	3336955
chr19	3390048	3390314
chr19	3428535	3428849
chr19	4633557	4633860
chr19	4791138	4791374
chr19	5581856	5582240
chr19	5914015	5914266
chr19	10362681	10363021
chr19	10514250	10514568
chr19	11457133	11457407
chr19	13076382	13076643
chr19	14183147	14183485
chr19	15236344	15236601
chr19	15376792	15377041
chr19	17416279	17416555
chr19	18155841	18156209
chr19	18529767	18530022
chr19	18633238	18633517
chr19	19303248	19303484
chr19	19599481	19599717
chr19	24525991	24526407
chr19	27731915	27732441
chr19	27732506	27732942
chr19	27733058	27733449
chr19	27734403	27734815
chr19	27736129	27736788
chr19	27737595	27738157
chr19	27738278	27739671
chr19	27739750	27740053
chr19	27740175	27740585
chr19	27812695	27812933
chr19	34262512	34262748
chr19	36485793	36486146
chr19	39174331	39174939
chr19	39622497	39622823
chr19	42203098	42203483
chr19	42388145	42388381
chr19	42829342	42829908
chr19	44079723	44080027
chr19	44100307	44100691
chr19	45240527	45240924
chr19	45606861	45607133
chr19	47359440	47359678
chr19	48000551	48000787
chr19	48018395	48018784
chr19	49055079	49055315
chr19	50143610	50143999
chr19	54942783	54943027
chr19	54962464	54962714
chr19	55770169	55770658
chr19	55972853	55973222
chr19	58459072	58459308
chr2	3286311	3286547
chr2	7932454	7932690
chr2	15612320	15612574
chr2	26241005	26241241
chr2	26785315	26785712
chr2	29597780	29598028
chr2	30369346	30369582
chr2	42329729	42330097
chr2	42721948	42722223
chr2	43449139	43449375
chr2	47597119	47597402
chr2	48338278	48338514
chr2	55277702	55278001
chr2	64455194	64455528
chr2	64751185	64751421
chr2	69397300	69397660
chr2	71295159	71295465
chr2	84686258	84686717
chr2	89196889	89197181
chr2	89868754	89868993
chr2	89875109	89875525
chr2	92269510	92269923
chr2	92281104	92281673
chr2	92284133	92284565
chr2	92290943	92291194
chr2	92295716	92295959
chr2	92296864	92297104
chr2	92311981	92312217
chr2	92317107	92317565
chr2	92319937	92320182
chr2	97075642	97075969
chr2	97442393	97442814
chr2	97508305	97508672
chr2	97523829	97524088
chr2	99422888	99423190
chr2	102844143	102844393
chr2	120245177	120245501
chr2	120770644	120770880
chr2	132995005	132995241
chr2	132996316	132996668
chr2	151344092	151344400
chr2	152145980	152146283
chr2	160569014	160569262
chr2	171386858	171387133
chr2	175870120	175870356
chr2	183988818	183989101
chr2	196521545	196521878
chr2	208394494	208395037
chr2	219135020	219135256
chr2	219264322	219264558
chr2	220143789	220144098
chr2	232477097	232477536
chr2	234883207	234883498
chr2	241836346	241836699
chr2	242751540	242751859
chr20	2082464	2082779
chr20	2644838	2645074
chr20	4116160	4116467
chr20	9340127	9340442
chr20	12905818	12906087
chr20	20064535	20064854
chr20	24973045	24973281
chr20	30311200	30311878
chr20	34203891	34204141
chr20	34693732	34694015
chr20	38505939	38506265
chr20	44519800	44520183
chr20	44805338	44805814
chr20	47339405	47339691
chr20	56592572	56592919
chr20	60931704	60932088
chr20	62466388	62466630
chr21	11186399	11186849
chr21	38937211	38937447
chr21	40721369	40721605
chr21	43430086	43430322
chr21	43441968	43442239
chr21	43732914	43733150
chr21	44377445	44377867
chr21	44850666	44851125
chr21	45563173	45563581
chr21	47738024	47738275
chr22	23560901	23561222
chr22	24552945	24553233
chr22	25506931	25507317
chr22	25796866	25797237
chr22	30819043	30819588
chr22	30819917	30820168
chr22	31063281	31063517
chr22	36023780	36024127
chr22	36369932	36370174
chr22	37797627	37797919
chr22	38638989	38639301
chr22	40742356	40742677
chr22	41843097	41843460
chr22	44991904	44992256
chr22	46397694	46397971
chr22	46409315	46409749
chr22	46503044	46503540
chr22	47449300	47449674
chr22	50744724	50744960
chr3	5019935	5020622
chr3	5068540	5068786
chr3	13144137	13144439
chr3	13493311	13493571
chr3	14494290	14494809
chr3	14502031	14502439
chr3	45548517	45548753
chr3	46671339	46671575
chr3	48956209	48956445
chr3	49131768	49132069
chr3	58419059	58419305
chr3	67512028	67512360
chr3	72356369	72356724
chr3	73159746	73159982
chr3	119814262	119814534
chr3	120626742	120627082
chr3	122862907	122863194
chr3	128598206	128598531
chr3	131080630	131080893
chr3	134513762	134514055
chr3	136581122	136581463
chr3	139252642	139252914
chr3	141379103	141379339
chr3	146262368	146262636
chr3	148804249	148804634
chr3	156806699	156806988
chr3	160336212	160336602
chr3	177241858	177242094
chr3	181930315	181930640
chr3	185826806	185827192
chr3	185960300	185960537
chr3	193462873	193463341
chr3	193549600	193549836
chr3	193852495	193852785
chr3	193855281	193855517
chr3	194033453	194033718
chr3	194071165	194071401
chr3	195808790	195809115
chr3	197686906	197687238
chr4	2965010	2965402
chr4	15003554	15003965
chr4	39529499	39529742
chr4	39640553	39640861
chr4	39977975	39978248
chr4	41614088	41614326
chr4	49151001	49151425
chr4	49636081	49636692
chr4	49637030	49637464
chr4	49639549	49639856
chr4	49641242	49641627
chr4	49642379	49642841
chr4	49642917	49643339
chr4	49643904	49644140
chr4	49654319	49654679
chr4	56212650	56212947
chr4	68265367	68266242
chr4	68266311	68266843
chr4	76555614	76556007
chr4	76649409	76649655
chr4	82393180	82393432
chr4	83701801	83702178
chr4	100484752	100485015
chr4	102269122	102269363
chr4	110624168	110624404
chr4	146540491	146540740
chr4	154073219	154073641
chr4	184328304	184328600
chr4	186017394	186017630
chr4	187272823	187273214
chr5	399994	400274
chr5	1555399	1555674
chr5	16894513	16894762
chr5	49533700	49533942
chr5	53813321	53813617
chr5	55290799	55291096
chr5	55419609	55419875
chr5	64331488	64331724
chr5	78281647	78281986
chr5	90576489	90576754
chr5	96270916	96271152
chr5	96271470	96271781
chr5	98264457	98264711
chr5	108084235	108084532
chr5	118683407	118683643
chr5	134259869	134260294
chr5	134261421	134261799
chr5	137799505	137799780
chr5	137911012	137911283
chr5	139070002	139070238
chr5	140044355	140044591
chr5	149999142	149999399
chr5	172199299	172199535
chr5	173251282	173251621
chr5	176067041	176067372
chr5	177591127	177591484
chr6	26156584	26156877
chr6	28367392	28367628
chr6	30640431	30640667
chr6	31588061	31588354
chr6	33172200	33172514
chr6	33553338	33553574
chr6	33739279	33739568
chr6	33956145	33956417
chr6	36515025	36515261
chr6	38161607	38161867
chr6	40377392	40377835
chr6	41379728	41379999
chr6	41700568	41700949
chr6	42409583	42409819
chr6	43791761	43792155
chr6	43978601	43978884
chr6	46057950	46058186
chr6	52368682	52369067
chr6	58776902	58777725
chr6	58777987	58779275
chr6	61901888	61902126
chr6	61913977	61914532
chr6	82462948	82463240
chr6	89791410	89791693
chr6	111925660	111925896
chr6	143446606	143446895
chr6	143534544	143534959
chr6	151773344	151773667
chr6	155635699	155635955
chr6	157041190	157041543
chr6	158452618	158452883
chr6	166401377	166401674
chr6	166795325	166795710
chr6	168226413	168226671
chr6	168662810	168663050
chr7	1595729	1596116
chr7	2774788	2775038
chr7	5463875	5464152
chr7	39773004	39773261
chr7	44175005	44175248
chr7	44323945	44324230
chr7	47212375	47212680
chr7	47421914	47422175
chr7	61079479	61079869
chr7	61969124	61969662
chr7	61970872	61971123
chr7	61977767	61978009
chr7	61986129	61986365
chr7	65540592	65540906
chr7	73121546	73121980
chr7	78140041	78140277
chr7	90893598	90894050
chr7	91808275	91808533
chr7	92132334	92132570
chr7	97881205	97881520
chr7	100106878	100107116
chr7	100136440	100136806
chr7	100303446	100303682
chr7	100743440	100743676
chr7	100816720	100816961
chr7	121571756	121572103
chr7	127725199	127725555
chr7	128452616	128452901
chr7	129304945	129305267
chr7	130578976	130579231
chr7	138620310	138620592
chr7	142960277	142960817
chr7	142989016	142989253
chr7	148725542	148725778
chr7	148981913	148982303
chr7	150076109	150076345
chr7	151386587	151386987
chr7	152373195	152373629
chr7	153532829	153533065
chr7	154536043	154536282
chr8	12611572	12611917
chr8	22250256	22250719
chr8	27449817	27450053
chr8	28463007	28463289
chr8	41998137	41998374
chr8	43092693	43093708
chr8	43094573	43095442
chr8	43095710	43096286
chr8	43096488	43097121
chr8	43786550	43786791
chr8	43794421	43794855
chr8	43821889	43822460
chr8	46845212	46845638
chr8	46846681	46846917
chr8	46854320	46854560
chr8	46857234	46857664
chr8	53379737	53379997
chr8	64080676	64080912
chr8	74790993	74791264
chr8	99380116	99380472
chr8	100507930	100508340
chr8	100545253	100545491
chr8	102093027	102093595
chr8	103803335	103803779
chr8	103818553	103818860
chr8	103875167	103875403
chr8	110552173	110552430
chr8	118532861	118533294
chr8	125486999	125487235
chr8	134581810	134582096
chr8	135725372	135725608
chr8	144505963	144506311
chr8	144517917	144518360
chr8	144519691	144519966
chr8	144521398	144522025
chr8	145734345	145734595
chr9	10287	10524
chr9	15553290	15553526
chr9	34158393	34158674
chr9	35096290	35096541
chr9	35815106	35815394
chr9	42818942	42819360
chr9	66970937	66971474
chr9	67320609	67321034
chr9	69710960	69711196
chr9	86755640	86755908
chr9	93955381	93955755
chr9	97545446	97545803
chr9	98271588	98271894
chr9	98279247	98279486
chr9	104205726	104206062
chr9	107688835	107689085
chr9	112262181	112262448
chr9	116163550	116163811
chr9	128003748	128003990
chr9	130307537	130307887
chr9	130308108	130308483
chr9	132250882	132251304
chr9	132258065	132258375
chr9	132648050	132648305
chr9	135089707	135089944
chr9	135383077	135383435
chr9	135675573	135675809
chr9	138114158	138114455
chr9	139001435	139001671
chrX	39673218	39673498
chrX	44922680	44923169
chrX	44928901	44929342
chrX	61721170	61721407
chrX	61745777	61746065
chrX	61861239	61861646
chrX	106045744	106045986
