## Supplementary Table 2 for "Neonatal diabetes mutations disrupt a chromatin pioneering function that activates the human insulin gene"

### Sheet: Oligonucleotides
Oligonucleotides used in this study
Name of primer / target	Sequence	Organism	Assay
CC Element Probe	gatcACCCCCCCCCAGGC	Human	EMSA
CC Element Probe Reverse	gatcGCCTGGGGTGGGGGGGT	Human	EMSA
CC Element Probe C93G	gatcACCCCCCGACCCCAGGC	Human	EMSA
CC Element Probe C93G Reverse	gatcGCCTGGGGTCGGGGGGT	Human	EMSA
BS2	gatcATTTGCCCCCAGCTGTG	Human	EMSA
BS2 Reverse	gatcCACAGCTGGGGGCAAAT	Human	EMSA
CC-SILAC	CGCTCTCTGCAGCGACCCCCCCACCCCAGGCCCTAATGGGC	Human	SILAC
CC-SILAC-C93G	CGCTCTCTGCAGCGACCCCCCGACCCCAGGCCCTAATGGGC	Human	SILAC
INS TSS (CC)	CGGAAATTGCAGCCTCAG	Human	ChIP
INS TSS (CC) R	CCCCGCTGGCTTTATAGTCT	Human	ChIP
INS distal	AAGAAACTGTGGTCTCTACACCTG	Human	ChIP
INS distal R	TCCCAGAGGAGGAAGGAG	Human	ChIP
Gene Desert	TCTCATGACCTTGACATCTAGGGC	Mouse	ChIP
Gene Desert R	TGAAGACACGGATGTGCTTCTAAC	Mouse	ChIP
Pdx1 TSS (AreaIV)	TTGTTGTGTCGCTAGCTGGTCTGT	Mouse	ChIP
Pdx1 TSS (AreaIV) R	TGCTCTGGGCTCTGGCTTATTTAC	Mouse	ChIP
GAPDH enhancer	AGTGCCTAGGCTCCAGATCA	Human	ChIP
GAPDH enhancer R	CTCTTCCCACAAATGCTGGT	Human	ChIP
NANOG TSS	AAAGCTTGCCTTGCTTTGAA	Human	ChIP
NANOG TSS R	AGTCTCCGTGTGAGGCATCT	Human	ChIP
NeuroD1	GACGGGGTCCCAAAAAGAAAA	Mouse	mRNA expression
NeuroD1	GCCAAGCGCAGTGTCTCTATT	Mouse	mRNA expression
MafA	ATCATCACTCTGCCCACCAT	Mouse	mRNA expression
MafA	ATGACCTCCTCCTTGCTGAA	Mouse	mRNA expression
Glis3	GCCTGGGGCTGAACTCTATT	Mouse	mRNA expression
Glis3	CCTGGAGAAGGGTGACTGAC	Mouse	mRNA expression
Pdx1	CAACCGCGTCCAGCTCCCTTTC	Mouse	mRNA expression
Pdx1	ACATCACTGCCAGCTCCCG	Mouse	mRNA expression
Ins1	CAACCGTGTAAATGCCACTG	Mouse	mRNA expression
Ins1	CCTGCTACGGATGGACTGTT	Mouse	mRNA expression
Glut2/Slc2a2	CGGAATGGTCGCCTCATTC	Mouse	mRNA expression
Glut2/Slc2a2	CAGCCAACATTGCTTTGATCCT	Mouse	mRNA expression
ActB	GATCTGGCACCACACCTTCTACAA	Mouse	mRNA expression
ActB	CGTCACCGGAGTCCATCACAA	Mouse	mRNA expression
Control sh	TGCTGAAATGTACTGCGCGTGGAGACGTTTTGGCCACTGACTGACGTCTCCACGCAGTACATTT	Human	GLIS3 knockdown
Control sh	TGCTGAATTGATGTGTTTAGTCGCTAGTTTTGGCCACTGACTGACTAGCGACTACACATCAATT	Human	GLIS3 knockdown
Control sh	TGCTGAATCTTTGGACGCAAATCTGGGTTTTGGCCACTGACTGACCCAGATTTGTCCAAAGATT	Human	GLIS3 knockdown
Control sh	TGCTGTTAACTGCTAGGCCAACCCATGTTTTGGCCACTGACTGACATGGGTTGCTAGCAGTTAA	Human	GLIS3 knockdown
Control sh	TGCTGTAACCCTTAAGACTTAACTGCGTTTTGGCCACTGACTGACGCAGTTAACTTAAGGGTTA	Human	GLIS3 knockdown
Control sh	TGCTGTTCATTAGAAGGTTTGGAGGTGTTTTGGCCACTGACTGACACCTCCAACTTCTAATGAA	Human	GLIS3 knockdown
GLIS3 sh1	TGCTGTACTGAAGGCCTTCTGACAACGTTTTGGCCACTGACTGACGTTGTCAGGGCCTTCAGTA	Human	GLIS3 knockdown
GLIS3 sh2	TGCTGTACACTGTAATGCCCGAGTGAGTTTTGGCCACTGACTGACTCACTCGGATTACAGTGTA	Human	GLIS3 knockdown
61047WTIns2	CATCTGTAGGTTTTAGGGCTATGTGAAATCC	Mouse	Genotyping, amplifies wild type mouse Ins2 allele (699 bp band)
61048WTIns2	GCACCTAAAGCCTTGACATTTCAGTGG	Mouse	Genotyping, amplifies wild type mouse Ins2 allele (699 bp band)
61028HIP	GGGAGCCAACCTCTAGGCAGCTACAT	mouse/human	Genotyping, amplifies HIP/HIPC331G alleles (2545 bp band)
61027HIP	ACATGGTCCTGCTGGAGTTCGTGAC	mouse/human	Genotyping, amplifies HIP/HIPC331G alleles (2545 bp band)
Probe Name / Target	Reference		Supplier
Taqman Probe Ins1	Mm01259683_g1	Mouse	Applied Biosystems
Taqman Probe Ins2	Mm00731595_gh	Mouse	Applied Biosystems
Taqman Probe INS	Hs02741908_m1	Human	Applied Biosystems
Taqman Probe Actb	Mm00607939_s1	Mouse	Applied Biosystems
Taqman Probe ACTB	Hs01060665_g1	Human	Applied Biosystems

### Sheet: Antibodies
Antibodies used in this study
Target	Source/Reference
GLIS3	Yang et al, PMID 21786021. Kind gift from L. Chan lab, Baylor College of Medicine, Texas, USA
H3 mono methyl K4	Abcam (ab8895)
Histone H3 (acetyl K27) antibody - ChIP Grade	Abcam (ab4729)
H3 tri-methyl K4	Millipore (# 04-745)
FLAG M2 (against GLIS3-FLAG)	Sigma FLAG-M2, F3165
PDX1	BCBC, AB2027

### Sheet: Vectors
Gene expression vectors used in this study
Vector name	Expressed gene	Backbone	Organism	Source /Reference	Notes
Pdx1	Pdx1	pCMX	Mouse	Dr. Doris Stoffers (PMID: 19487809)	Full length
NeuroD1	NeuroD1/Beta2	pcDNA	Rat		Full length
KLF10	KLF10	pcDNA3.1 DEST- V5 tag	Human	cloned from vector, PlasmID repository, HsCD00296967	Full length
KLF11	KLF11	pcDNA3.1+	Human	Dr. Jochen Seufert (Klf11 CDS was cut from pCR2.1 TOPO using BamH1 and ApaI and cloned into pcDNA3.1)	Full length
Klf13	Klf13	pCGN (HA)	Mouse	Dr. Marko Horb (Lavallée et al 2006, PMID: 17053787 )	Full length
KLF16	KLF16	pcDNA3.1 DEST- V5 tag	Human	Cloned from vector, PlasmID repository, HsCD00082923	Full length
MAZ	MAZ/SAF-1	pCD	Human	Dr. Alpana Ray (Ray et al. 2004, PMID: 15067082)	Full length
SP1	SP1	pcDNA3.1 (His, FLAG)	Human	Dr. Tatsuya Tsurimi (Iwahora et al, PMID:17609267 )	Full length
Zfp37	Zfp37	pcDNA3.1 DEST- V5 tag	Mouse	Cloned from cDNA	Full length
GLIS3	GLIS3	pcDNA3.1 DEST- V5 tag	Human	cloned from vector, PlasmID repository,HsCD00079929	Full length or 1-410aa deleted
GLIS2	GLIS2	pcDNA3.1 DEST- V5 tag	Human	cloned from vector, PlasmID repository,HsCD00080134	Full length
Pdx1-NeuroD1-MafA	Cistronic gene	Lentiviral pCMV	Mouse	Dr. Philippe Ravassard, INSERM, France	Cistronic
Glis3	Glis3 D155	Lentiviral pCMV	Mouse	Dr. Anton Jetten (MTA), NIEHS, NIH, USA	Deletion of 0-155aa
