## Supplementary Table 3 for "Neonatal diabetes mutations disrupt a chromatin pioneering function that activates the human insulin gene"

### Sheet: GenomicDatasets
Genomic datasets used in this study
Track	Tissue	Source	§
H3K4me1	Human fetal pancreas	Cebola et al, NCB, 2015 PMID: 25915126
H3K4me3	Human fetal pancreas	Cebola et al, NCB, 2015 PMID: 25915126
H3K4me1	Human donor-derived islet	Pasquali et al Nature Genetics, 2014, PMID:24413736
H3K4me3	Human donor-derived islet	Pasquali et al Nature Genetics, 2014, PMID:24413736
H3K27ac	Human donor-derived islet	Pasquali et al Nature Genetics, 2014, PMID:24413736
PDX1	Human donor-derived islet	Pasquali et al Nature Genetics, 2014, PMID:24413736
NKX6-1	Human donor-derived islet	Pasquali et al Nature Genetics, 2014, PMID:24413736
FOXA2	Human donor-derived islet	Pasquali et al Nature Genetics, 2014, PMID:24413736
MAFB	Human donor-derived islet	Pasquali et al Nature Genetics, 2014, PMID:24413736
GLIS3	Human donor-derived islet	Data generated in this study
RNA-seq	Human donor-derived islet	Akerman et al Cel Metabolism, 2017, PMID: 28041957
